# Mitogenomics, phylogenetic position, and updated distribution of *Ergasilus kandti*, an ergasilid copepod parasitizing African cichlid fishes

**DOI:** 10.1101/2024.03.27.586948

**Authors:** Dries Jansen, Maarten P. M. Vanhove, Lawrence Makasa, Jiří Vorel, Nikol Kmentová, Armando J. Cruz-Laufer

**Author notes:** these authors contributed equally (Nikol Kmentová, Armando J. Cruz-Laufer). **Corresponding author:** Armando J. Cruz-Laufer.

## Abstract

Ergasilidae are a family of globally distributed copepods parasitizing freshwater fish. Despite their widespread occurrence, their phylogeographic patterns are poorly understood, specifically in the African Great Lakes. Here, we aim to provide an update on distribution of *Ergasilus kandti,* a copepod species infecting *Tylochromis polylepis,* an endemic cichlid fish species in Lake Tanganyika, and the phylogenetic relationship of African ergasilids. We present the first record of *E. kandti* parasitizing the gills of *T. polylepis* in Lake Tanganyika proper, identified through light microcopy and, for the first time for any ergasilid, confocal laser scanning microscopy. We suggest that this technique adds spatial context to characters and are hardly visible while using light microscopy. Phylogenetic analyses based on ribosomal DNA fragments suggest two monophyletic groups of African ergasilids. However, the phylogenetic relationships of *Ergasilus* remain unresolved, possibly because of the insufficient resolution of these widely used phylogenetic markers and low taxonomic coverage. A comparison of ergasilid mitochondrial genomes highlights traits found in other parasite lineages including genome shrinkage and low evolutionary rates of the *cox1* gene. This study presents the most extensive molecular characterization of any ergasilid species to date.
