## Supplementary Table S2 for "Mitogenomics, phylogenetic position, and updated distribution of *Ergasilus kandti*, an ergasilid copepod parasitizing African cichlid fishes"

### Sheet: Blad1
Specimen	Leg 1, exopodite, segment 1, spines	Leg 1, exopodite, segment 1, setae	Leg 1, exopodite, segment 2, spines	Leg 1, exopodite, segment 2, setae	Leg 1, exopodite, segment 3, spines	Leg 1, exopodite, segment 3, setae	Leg 1, endopodite, segment 1, spines	Leg 1, endopodite, segment 1, setae	Leg 1, endopodite, segment 2, spines	Leg 1, endopodite, segment 2, setae	Leg 1, endopodite, segment 3, spines	Leg 1, endopodite, segment 3, setae	Leg 2, exopodite, segment 1, spines	Leg 2, exopodite, segment 1, setae	Leg 2, exopodite, segment 2, spines	Leg 2, exopodite, segment 2, setae	Leg 2, exopodite, segment 3, spines	Leg 2, exopodite, segment 3, setae	Leg 2, endopodite, segment 1, spines	Leg 2, endopodite, segment 1, setae	Leg 2, endopodite, segment 2, spines	Leg 2, endopodite, segment 2, setae	Leg 2, endopodite, segment 3, spines	Leg 2, endopodite, segment 3, setae	Leg 3, exopodite, segment 1, spines	Leg 3, exopodite, segment 1, setae	Leg 3, exopodite, segment 2, spines	Leg 3, exopodite, segment 2, setae	Leg 3, exopodite, segment 3, spines	Leg 3, exopodite, segment 3, setae	Leg 3, endopodite, segment 1, spines	Leg 3, endopodite, segment 1, setae	Leg 3, endopodite, segment 2, spines	Leg 3, endopodite, segment 2, setae	Leg 3, endopodite, segment 3, spines	Leg 3, endopodite, segment 3, setae	Leg 4, exopodite, segment 1, spines	Leg 4, exopodite, segment 1, setae	Leg 4, exopodite, segment 2, spines	Leg 4, exopodite, segment 2, setae	Leg 4, exopodite, segment 3, spines	Leg 4, exopodite, segment 3, setae	Leg 4, endopodite, segment 1, spines	Leg 4, endopodite, segment 1, setae	Leg 4, endopodite, segment 2, spines	Leg 4, endopodite, segment 2, setae	Leg 4, endopodite, segment 3, spines	Leg 4, endopodite, segment 3, setae
TYPO_C1													1	0	0	1	0	6	0	1	0	2			0	0	0	1	0	6							0	0	0	5	NA	NA
TYPO_C2	1	0	0	1	2	5	0	1	0	1	2	4	1	0	0	1	0	6	0	1	0	2	1	4	0	0	0	1	0	6	0	1	0	2	1	4	0	0	0	5	NA	NA	0	1	0	2	1	3
TYPO_C3			0	1	2	5	0	1	0	1	2	4	1	0			0	6	0	1	0	2	1	4	0	0	0	1	0	6	0	1	0	0	1	4	0	0	0	5	NA	NA	0	1	0	2	1	3
TYPO_C4	1	0	0	1	2	5	0	1	0	1	2	4	1	0	0	1	0	6							0	0	0	1	0	6	0	1	0	2	1	4	0	0	0	5	NA	NA	0	1	0	2	1	3
TYPO_C7													1	0	0	1	0	6							0	0	0	1	0	6							0	0	0	5	NA	NA
TYPO_C10	1	0	0	1	2	5							1	0	0	1	0	6							0	0	0	1	0	6							0	0	0	5	NA	NA
TYPO_C11	1	0	0	1	2	5							1	0	0	1	0	6	0	1	0	2	1	4	0	0	0	1	0	6							0	0	0	5	NA	NA
TYPO_C12	1	0	1	1	2	5	0	1	0	1	2	4	1	0	0	1	0	6							0	0	0	1	0	6							0	0	0	5	NA	NA
TYPO_C13	1	0	0	1	1	5							1	0	0	1	0	6							0	0	0	1	0	6	0	1	0	2	1	4	0	0	0	5	NA	NA
TYPO_C14													1	0	0	1	0	6	0	1	0	2			0	0	0	1	0	6	0	1	0	2	1	4	0	0	0	5	NA	NA	0	1	0	2	1	3
